# Variant-to-function analysis of the childhood obesity chr12q13 locus implicates rs7132908 as a causal variant within the 3’ UTR of *FAIM2*

**DOI:** 10.1101/2023.08.21.553157

**Authors:** Sheridan H. Littleton, Khanh B. Trang, Christina M. Volpe, Kieona Cook, Nicole DeBruyne, Jean Ann Maguire, Mary Ann Weidekamp, Keith Boehm, Alessandra Chesi, James A. Pippin, Stewart A. Anderson, Andrew D. Wells, Matthew C. Pahl, Struan F.A. Grant

## Abstract

The ch12q13 obesity locus is among the most significant childhood obesity loci identified in genome-wide association studies. This locus resides in a non-coding region within *FAIM2*; thus, the underlying causal variant(s) presumably influence disease susceptibility via an influence on *cis*-regulation within the genomic region. We implicated rs7132908 as a putative causal variant at this locus leveraging a combination of our inhouse 3D genomic data, public domain datasets, and several computational approaches. Using a luciferase reporter assay in human primary astrocytes, we observed allele-specific *cis*-regulatory activity of the immediate region harboring rs7132908. Motivated by this finding, we went on to generate isogenic human embryonic stem cell lines homozygous for either rs7132908 allele with CRISPR-Cas9 homology-directed repair to assess changes in gene expression due to genotype and chromatin accessibility throughout a differentiation to hypothalamic neurons, a key cell type known to regulate feeding behavior. We observed that the rs7132908 obesity risk allele influenced the expression of *FAIM2* along with other genes, decreased the proportion of neurons produced during differentiation, up-regulated cell death gene sets, and conversely down-regulated neuron differentiation gene sets. We have therefore functionally validated rs7132908 as a causal obesity variant which temporally regulates nearby effector genes at the ch12q13 locus and influences neurodevelopment and survival.
