## Supplemental Table 1 for "Variant-to-function analysis of the childhood obesity chr12q13 locus implicates rs7132908 as a causal variant within the 3’ UTR of *FAIM2*"

### Sheet: Supp Table 1
Supplemental Table 1. rs7132908 variant-to-gene mapping in neural cell types.
SNP_ID	SNP_POSITION_hg38	OCR_POSITION_hg38	CELL_TYPE	GENE	GENE_ID	GENE_TPM
rs7132908	12:49869365	chr12:49868933-49869834	Primary_Astrocytes	AC025154.2	ENSG00000257588.1	NA
rs7132908	12:49869365	chr12:49868933-49869834	Primary_Astrocytes	AQP5	ENSG00000161798.7	0.968704
rs7132908	12:49869365	chr12:49868933-49869834	Primary_Astrocytes	AQP6	ENSG00000086159.13	0.281625
rs7132908	12:49869365	chr12:49868933-49869834	Primary_Astrocytes	FAIM2	ENSG00000135472.9	42.8536
rs7132908	12:49869365	chr12:49868933-49869834	Primary_Astrocytes	LIMA1	ENSG00000050405.13	1203.15
rs7132908	12:49869365	chr12:49868933-49869834	Primary_Astrocytes	LINC02395	ENSG00000257771.5	NA
rs7132908	12:49869365	chr12:49868933-49869834	Primary_Astrocytes	LINC02396	ENSG00000258135.5	NA
rs7132908	12:49869365	chr12:49868933-49869834	Primary_Astrocytes	RACGAP1	ENSG00000161800.13	94.6468
rs7132908	12:49869365	chr12:49868994-49869758	ESC_HNs	AC025154.2	ENSG00000257588.1	NA
rs7132908	12:49869365	chr12:49868994-49869758	ESC_HNs	AQP2	ENSG00000167580.7	0.0240096
rs7132908	12:49869365	chr12:49868994-49869758	ESC_HNs	AQP5	ENSG00000161798.7	10.63
rs7132908	12:49869365	chr12:49868994-49869758	ESC_HNs	AQP6	ENSG00000086159.13	0.721816
rs7132908	12:49869365	chr12:49868994-49869758	ESC_HNs	BCDIN3D	ENSG00000186666.6	8.95429
rs7132908	12:49869365	chr12:49868994-49869758	ESC_HNs	FAIM2	ENSG00000135472.9	136.754
rs7132908	12:49869365	chr12:49868994-49869758	ESC_HNs	LINC02395	ENSG00000257771.5	NA
rs7132908	12:49869365	chr12:49868994-49869758	ESC_HNs	LINC02396	ENSG00000258135.5	NA
rs7132908	12:49869365	chr12:49868994-49869758	ESC_HNs	RACGAP1	ENSG00000161800.13	15.1129
rs7132908	12:49869365	chr12:49868971-49869737	iPSC_CNs	AQP6	ENSG00000086159.13	0.57071
rs7132908	12:49869365	chr12:49868971-49869737	iPSC_CNs	LINC02395	ENSG00000257771.5	NA
rs7132908	12:49869365	chr12:49868971-49869737	iPSC_CNs	LINC02396	ENSG00000258135.5	NA
rs7132908	12:49869365	chr12:49868948-49869692	ESC_HNPs	AC025154.2	ENSG00000257588.1	NA
rs7132908	12:49869365	chr12:49868948-49869692	ESC_HNPs	AQP5	ENSG00000161798.7	1.37785
rs7132908	12:49869365	chr12:49868948-49869692	ESC_HNPs	BCDIN3D	ENSG00000186666.6	7.4836
rs7132908	12:49869365	chr12:49868948-49869692	ESC_HNPs	LINC02395	ENSG00000257771.5	NA
rs7132908	12:49869365	chr12:49868948-49869692	ESC_HNPs	LINC02396	ENSG00000258135.5	NA
rs7132908	12:49869365	chr12:49868995-49869612	iPSC_CNPs	AC025154.2	ENSG00000257588.1	NA
rs7132908	12:49869365	chr12:49868995-49869612	iPSC_CNPs	AQP2	ENSG00000167580.7	0
rs7132908	12:49869365	chr12:49868995-49869612	iPSC_CNPs	AQP5	ENSG00000161798.7	0.123069
rs7132908	12:49869365	chr12:49868995-49869612	iPSC_CNPs	AQP6	ENSG00000086159.13	0.0241046
rs7132908	12:49869365	chr12:49868995-49869612	iPSC_CNPs	ASIC1	ENSG00000110881.11	19.8789
rs7132908	12:49869365	chr12:49868995-49869612	iPSC_CNPs	BCDIN3D	ENSG00000186666.6	10.8512
rs7132908	12:49869365	chr12:49868995-49869612	iPSC_CNPs	FAIM2	ENSG00000135472.9	2.26175
rs7132908	12:49869365	chr12:49868995-49869612	iPSC_CNPs	LINC02395	ENSG00000257771.5	NA
rs7132908	12:49869365	chr12:49868995-49869612	iPSC_CNPs	LINC02396	ENSG00000258135.5	NA
rs7132908	12:49869365	chr12:49868995-49869612	iPSC_CNPs	RACGAP1	ENSG00000161800.13	85.1245
