## Supplemental Table 12 for "Variant-to-function analysis of the childhood obesity chr12q13 locus implicates rs7132908 as a causal variant within the 3’ UTR of *FAIM2*"

### Sheet: Supp Table 12
Supplemental Table 12. ESC CRISPR off-target site validation.
OTS_RANK	NAME	POSITION_hg38	MISMATCHES	CFD_SCORE	RESULT_CRISPR_CLONE_1	RESULT_CRISPR_CLONE_2	RESULT_CRISPR_CLONE_3
1	RP3-453D15.1_Intergenic	chr6:98,603,294-98,604,018	3	0.68	PASS	PASS	PASS
2	PLCL2_Intron	chr3:16,873,476-16,874,192	4	0.52	PASS	PASS	PASS
3	APPL2_Intron	chr12:105,221,965-105,222,686	4	0.46	PASS	PASS	PASS
4	MAP3K3_Exon	chr17:63,696,322-63,697,023	4	0.44	PASS	PASS	PASS
5	AC073551.1_Intergenic	chr2:156,123,574-156,124,297	4	0.43	PASS	PASS	PASS
6	NDUFS6_Intron	chr5:1,814,576-1,815,363	3	0.42	PASS	PASS	PASS
7	SLC9A2_Intron	chr2:102,637,906-102,638,656	4	0.35	PASS	PASS	PASS
8	SRRM2-AS1_Intron	chr16:2,741,052-2,741,742	4	0.35	PASS	PASS	PASS
9	NR2E3_Exon	chr15:71,812,001-71,812,778	4	0.31	PASS	PASS	PASS
10	SLC6A17_Exon	chr1:110,200,122-110,200,917	4	0.31	PASS	PASS	PASS
